# Cellular Maturation of Oligodendrocytes is Governed by Transient Gene Melting

**DOI:** 10.1101/2022.11.17.516981

**Authors:** Kevin C. Allan, Tyler E. Miller, Andrew R. Morton, Marissa A. Scavuzzo, Matthew S. Elitt, Benjamin L.L. Clayton, Lucille R. Hu, Jost K. Vrabic, Hannah E. Olsen, Daniel C. Factor, Jonathan E. Henninger, Richard A. Young, Charles Y. Lin, Peter C. Scacheri, Paul J. Tesar

**Affiliations:** Department of Genetics and Genome Sciences, Case Western Reserve University School of Medicine, Cleveland, Ohio 44106, USA; Department of Molecular and Human Genetics, Baylor College of Medicine, Houston, TX 77030, USA; Whitehead Institute for Biomedical Research, Cambridge, MA 02142, USA; Department of Pathology, Massachusetts General Hospital, Boston, MA 02114, USA

## Abstract

Pluripotent stem cells (PSCs) provide an unlimited source for generating somatic cell types. However, generating fully mature cells constitutes a bottleneck for realizing their full potential in research and medicine. Here, we report a transcriptional mechanism that governs the timing of cellular maturation in post-mitotic oligodendrocytes. During differentiation of PSCs to oligodendrocytes, the transcription factor SOX6 redistributes from nearly all super enhancers in proliferating oligodendrocyte progenitor cells to cluster across specific gene bodies in immature oligodendrocytes. These sites exhibit ‘gene melting’, a process of extensive chromatin decondensation and transcription, which abruptly turns off upon maturation. Suppression of SOX6 deactivates these immaturity loci, resulting in rapid transition to mature myelinating oligodendrocytes. Cells harboring this immature oligodendrocyte SOX6 gene signature are specifically enriched in multiple sclerosis patient brains, suggestive that failed maturation may contribute to limited myelin regeneration in disease. Collectively, our finding that maturation rate is controlled by transient transcriptional clusters may inform approaches to accelerate the generation and regeneration of mature cell types.

**HIGHLIGHTS:**

- Transcription factors (TFs) can act as gatekeepers of post-mitotic cellular maturation
- In oligodendrocytes, clustering of SOX6 controls the immaturity program through transient gene melting
- Suppressing SOX6 deactivates immaturity genes and unlocks oligodendrocyte maturation
- SOX6 immaturity signature is enriched in oligodendrocytes in multiple sclerosis patients
