## Supplementary material for "Cellular Maturation of Oligodendrocytes is Governed by Transient Gene Melting": Table S1

### Sheet: Overlaped gene lists
Table S1. Super enhancer associated genes and miRNAs
OPC specific	Shared	Immature oligodendrocyte specific
Adcy2	Col9a1	Zdhhc6
Snx2	Bend6	Fam89a
Sall3	Dst	2300009A05Rik
Traf3ip2	Arhgef4	Fam234a
Haus1	Inpp4a	Plcd1
Ccnd1	Map4k4	Lims2
Hectd2	Tmbim1	Snrpc
Tspan12	Farsb	Dixdc1
Pantr1	Ncl	Igsf11
Tacc2	Ptma	Prkca
Pdgfra	Arl4c	Ppfibp2
Mmp16	Sh3bp4	Ptprj
Eml4	D130058E05Rik	Snx30
Igfbp3	Phlpp1	Ptpre
Slc29a1	Ppp1r15b	Fam104a
Ascl1	Gpr37l1	2010111I01Rik
St8sia1	Csrp1	Kndc1
Ndufa4	Mroh3	Sorbs3
Pole4	Camsap2	Tulp4
Klf12	Kif14	Card19
Cttnbp2	mmu-miR-181b-1-3p	Mbp
Adgrl3	Nmnat2	E330020D12Rik
Bcr	Atp1a2	Cldn11
Tmpo	Kcnj10	Tns3
Pdzrn4	Mia3	Sema5a
Adcyap1r1	Sash1	Rtn4
Gm33869	Fyn	Mpzl1
Nfia	Cdk19	Sirt2
Gm46432	Cdc40	Peli1
Ptn	Slc35f1	Sez6l
E2f7	Dnajb12	Dnm3
Ets1	Ddit4	Mobp
Cd109	Psap	Bach2
Map3k1	Reep3	Lgmn
Adamts9	Rtkn2	Col16a1
Jakmip2	Fam13c	Rnf181
Rps24	Midn	Sh3gl3
Golph3	Chst11	Fam168b
Pggt1b	Tmcc3	Mycl
Med23	Mdm2	Hdac11
Tsen15	Tbc1d10a	Cnp
Gemin6	Purb	Ralgds
Rtel1	Tmem17	Ppp1r21
Gm11266	Bod1	Hip1r
Ctnnd2	Nsg2	Jmjd8
Tsnax	Ppp2ca	Smurf1
Mis18bp1	Sept8	1700047M11Rik
Neurl1a	Cdc42se2	Zdhhc14
Mki67	Tom1l2	Abl1
Mthfd1l	Specc1	Tnr
Rock2	Stx8	Zbtb43
Zeb1	Naa38	Igsf3
Rpl21	Wscd1	Fam53b
Irx1	Myo18a	Tmem108
Spred2	Gm12571	Tppp
Tamm41	Msi2	Bmpr1a
Bmp7	Thra	Plcg2
Lrrfip1	Msl1	Etv6
Ist1	Cdr2l	Dgat2
mmu-miR-148a-5p	Rptoros	Bace1
Kpna3	Bahcc1	Med13l
Vrk1	Laptm4a	Tnfrsf19
Mrps22	Trib2	Slc22a23
Nxt1	Mboat2	Odc1
Mmp2	Rnf144a	Cyth1
Psmg4	Rhoj	Gng12
mmu-miR-28a-5p	Zfp36l1	Fbxo7
Cspg5	Galnt16	Klhl18
Enc1	Tmed10	Zdhhc7
Myo10	Fos	Fgfbp3
Dlgap5	Angel1	Nfasc
Map2	Cipc	Stmn4
Nuf2	Foxn3	S100b
Mak16	Calm1	Gjc2
Anp32a	Tedc1	mmu-miR-219a-2-3p
Pmp22	Elmo1	Atcay
Fstl1	Gm11353	Col9a3
Hnrnpd	Sox4	Atp11a
Hlx	Cdkal1	Ldlrad3
Kirrel	Tubb2b	Cerk
Asph	Prpf4b	Tfeb
Fabp7	mmu-let-7f-1-3p	Epb41l1
Rpusd4	Ptch1	Plekhf1
Egln3	Lpcat1	Ick
Pde10a	Arrdc3	Tspan2
Sumo2	Pik3r1	Ugt8a
Spry1	Depdc1b	Rnf220
Sez6	Abhd6	Abtb2
Hip1	Ptprg	Faah
Rpa2	2810402E24Rik	Dusp15
Afdn	Zmiz1	Ttll5
Abt1	Zcchc24	Tmem88b
Cblb	Ankrd28	Serpina3n
Txlna	Tspan14	Slc44a1
Kpna2	Extl3	Lsamp
Arhgef40	Ppp2r2a	Chn2
Stim2	Elf1	Ogfod1
Cdc42ep4	Ednrb	Epb41l2
Nol7	Ndfip2	Tbc1d14
Mrps17	Spry2	Dock4
Galnt10	Mbnl2	Rab3a
Acad9	Farp1	Carhsp1
Tmem18	Lifr	Tmcc2
C130071C03Rik	Nipbl	Kcna2
Inka2	Trio	Hs6st1
Nes	Sdc2	Hunk
Ddx3x	Ncald	Arf4
Tardbp	Ebag9	Gltp
Tbl1xr1	Fam49b	Rffl
Shcbp1	Gm2991	Taldo1
Atad2	Adgrb1	Osbpl1a
Dek	Bop1	Abhd5
Btg2	Myh9	Tubb4a
Ccdc66	Ift27	Agpat4
Sipa1l1	Tst	Map6d1
Fgfr1	Sox10	Rnd2
Rap2b	Pick1	Npepps
Vash1	Tnrc6b	Frmd4a
Ttc23	Tob2	Snx18
Sass6	Polr3h	Phc2
Rps15a	Shisal1	Rgs3
Etv5	Wnt7b	Nfil3
Emp1	mmu-let-7c-2-3p	Stard13
Fancd2	Gramd4	Cdyl
Smoc1	Fam19a5	Slc45a4
Nup210	Tmem117	Alas1
Usp24	Atg101	Adi1
Plxna2	Litaf	Naaa
Srsf1	Cpped1	Enpp6
Ap4s1	Arvcf	Kazn
Kcnmb4	Tnk2	Ptpn11
Mybl1	Sema5b	Elmo2
Foxm1	Arhgap31	Mical3
Dusp6	Atp5j	Elovl7
Tmem173	AC034116.4	Lhfpl2
Utp18	Olig2	Zeb2
Higd1a	Olig1	Klhl2
Zwilch	Dyrk1a	Pld2
Ppp1r1a	Pcp4	Prickle1
BC052040	Bace2	Rasgef1b
Lgals1	Qk	Elavl3
Troap	Pacrg	Map1b
Shmt1	Phf10	Grik3
Pea15a	Dll1	Spsb1
Bcl6	2810468N07Rik	4931406C07Rik
Actr3b	Chtf18	Abr
Mgat5	Mtch1	5031439G07Rik
Agfg1	Pde9a	Myrf
Asf1b	Ticam1	Gramd3
4930579G24Rik	Rab31	Efr3b
Ogfrl1	Lbh	App
Fpgs	Zfp36l2	Smad7
Fchsd2	Foxn2	Ubl3
Hoxaas3	Riok3	Lrch3
Ap3m2	Gpr17	Anks1b
Gm19426	Cxxc5	Rnf4
Dner	Gm38182	Apba1
Hmgn1	Ndfip1	Sema4d
Wee1	Sema6a	Plp1
AC154492.2	Zfp608	Nbas
mmu-miR-7025-3p	mmu-miR-7220-5p	Cops7b
mmu-miR-148a-3p	Mc5r	Plekhg1
mmu-miR-28a-3p	Tcf4	Pacs2
mmu-miR-6960-5p	Me2	Ctnnal1
mmu-miR-130a-3p	Malat1	Arhgef28
mmu-miR-5126	Gm27505	Pepd
mmu-miR-130a-5p	Nrxn2	Folr2
	Asrgl1	2900011O08Rik
	Tjp2	Rap1gds1
	Kank1	Sh3d19
	Jak2	Mob3b
	Ppp1r3c	Tns1
	March5	Kcna1
	Scd2	Ldlrap1
	Trim8	Mitf
	Mxi1	Scp2
	Vti1a	mmu-miR-24-1-5p
	Afap1l2	mmu-miR-3082-3p
	Gfra1	mmu-miR-219a-5p
	Prpf18	mmu-miR-1249-3p
	Nebl	mmu-miR-27b-3p
	Nrarp	mmu-miR-23b-3p
	Notch1	mmu-miR-24-3p
	Ntmt1	mmu-miR-27b-5p
	Fnbp1
	Plpp7
	Dpm2
	Mvb12b
	Pbx3
	Gm13461
	Wipf1
	Mir670hg
	Lrrc4c
	Spred1
	mmu-miR-674-5p
	Shf
	Eid1
	Kcnip3
	Ptpra
	Smox
	Naa20
	Nkx2-2
	Acss1
	Sox12
	Mapre1
	Chmp4b
	Manbal
	Src
	Ppp1r16b
	Plcg1
	Zmynd8
	Sulf2
	Prex1
	Phactr3
	Dido1
	Zfp704
	Pag1
	Sox2ot
	Sox2
	Ccnl1
	Fnip2
	Mef2d
	Syt11
	Otud7b
	Phgdh
	Elovl6
	Pdlim5
	Rab2a
	Chd7
	Anp32b
	Stx17
	Cdk5rap2
	Pde4b
	Plpp3
	Cap1
	Mfsd2a
	Macf1
	Map7d1
	Sdc3
	Arid1a
	Id3
	Ephb2
	Igsf21
	Padi2
	Sdhb
	Spen
	Gm13054
	Lzic
	Eno1
	Rere
	Acot7
	Acap3
	5031425E22Rik
	Aff1
	Coro1c
	Bcl7a
	Ncor2
	Ubc
	Gtf2i
	Clip2
	Gpr146
	Mmd2
	Fbxl18
	Fscn1
	Rnf216
	N4bp2l2
	Ptprz1
	mmu-miR-129-1-3p
	Hipk2
	Dennd2a
	Tax1bp1
	Tril
	Elmod3
	Tgfa
	2610306M01Rik
	Iqsec1
	Lrig1
	Slc6a1
	Atg7
	Vgll4
	Hnrnpf
	Cd9
	Ndufa9
	H2afj
	Eps8
	Bcat1
	Ppfibp1
	Bbc3
	Zc3h4
	Arhgap35
	Cadm4
	Actn4
	Josd2
	Sergef
	E2f8
	Klf13
	Mtmr10
	Chd2
	Abhd2
	Mir9-3hg
	Ints4
	Serpinh1
	Plekhb1
	Dennd5a
	Sox6
	Rps13
	Xylt1
	Cd81
	Irs2
	Pcid2
	Gas6
	Rasa3
	Arhgef10
	6820431F20Rik
	Plat
	Zfp703
	Fat1
	Stox2
	Sh3rf1
	Pgpep1
	Lsm6
	Gab1
	Nfix
	Gpt2
	Fto
	Adgrg1
	Fa2h
	Fbxo31
	Zc3h18
	Tubb3
	Galnt2
	Irf2bp2
	Mtmr2
	Olfm2
	Pknox2
	Sorl1
	Arhgef12
	Rps25
	Phldb1
	Dscaml1
	Sik3
	Ncam1
	Sik2
	Cspg4
	Tcf12
	Arpp19
	Amotl2
	Gnai2
	Clasp2
	Trak1
	Limd1
	Plxnb3
	Chic1
	Gpm6b
	mmu-miR-3535
	mmu-miR-181a-1-3p
	mmu-miR-3061-3p
	mmu-miR-6538
	mmu-let-7d-3p
	mmu-miR-5113
	mmu-let-7b-5p
	mmu-miR-6996-5p
	mmu-miR-670-3p
	mmu-miR-674-3p
	mmu-miR-181b-5p
	mmu-miR-3061-5p
	mmu-miR-181a-5p
	mmu-let-7d-5p
	mmu-let-7b-3p
	mmu-miR-670-5p
	Arhgap5

### Sheet: Individual replicate gene lists
	Replicate 1			Replicate 2
OPC specific	Shared	Immature Oligodendrocyte specific	OPC specific	Shared	Immature Oligodendrocyte specific
Snx2	Col9a1	Zeb2	Adcy2	Vxn	Zdhhc6
Adcy2	Bend6	Dnm3	Snx2	Col9a1	Dhcr7
Mak16	Dst	Snx30	Sall3	Bend6	Fam89a
Ascl1	Arhgef4	Abtb2	Rassf3	Dst	2300009A05Rik
Traf3ip2	Inpp4a	Sorbs3	Mmp15	Arhgef4	Trio
Ccnd1	Map4k4	Elmo1	Traf3ip2	Inpp4a	Ehd3
Tacc2	Tmbim1	Fyn	Gm47750	Map4k4	Fam234a
Tspan12	Farsb	S100b	Depdc1a	Rpe	Macrod1
Rtkn2	Ncl	Arhgef7	Mad2l2	Tns1	Rnf13
Sall3	Ptma	Fam104a	Haus1	Tmbim1	Mtch1
Pdgfra	Arl4c	Ywhaq	Ccnb1	Farsb	Plcd1
Pole4	Sh3bp4	Asb1	Ccnd1	Ncl	Lims2
Shmt1	D130058E05Rik	Fam89a	Hectd2	Ptma	Dpysl4
Mmp16	Farp2	Etv6	Suclg2	Arl4c	Padi2
Ndufa4	Phlpp1	Gm16286	Tspan12	Sh3bp4	Elmo1
Cttnbp2	Ppp1r15b	Mkrn1	Pantr1	D130058E05Rik	Snrpc
Eml4	Gpr37l1	Sox6	Tacc2	Lrrfip1	Dixdc1
Hectd2	Csrp1	Grik3	Luc7l2	Asb1	Igsf11
Sqle	Mroh3	Med21	Pdgfra	Ndufa10	Ada
Bmp7	Camsap2	Prkca	Mmp16	Phlpp1	Prkca
Med23	Kif14	2010111I01Rik	Arhgap5	Dbi	Mtmr10
Ctnnd2	mmu-miR-181b-1-3p	Sorl1	Eml4	Ppp1r15b	Ppfibp2
B230118H07Rik	Arpc5	Gpr37l1	Mid1ip1	Gpr37l1	Adam9
Rps24	Nmnat2	2300009A05Rik	Igfbp3	Nav1	Ptprj
Pmp22	Atp1a2	Ptprj	Tcf4	Csrp1	Snx30
mmu-miR-28a-5p	Kcnj10	Mbp	Rtkn2	Mroh3	Gm42814
Pantr1	mmu-miR-350-3p	Ptpre	Slc29a1	Inava	Ptpre
Hlx	Mia3	Plcd1	Ascl1	Camsap2	Fam104a
Tmpo	A130010J15Rik	Padi2	Hes1	Kif14	2010111I01Rik
Lrrfip1	Sash1	Lima1	St8sia1	mmu-miR-181b-1-3p	Klc1
Bcr	Nhsl1	Sec61a2	Spc25	Nmnat2	Kndc1
Serp2	Fyn	Rragc	Spsb4	Pea15a	Sh3bp4
Rptoros	Cdk19	Zdhhc6	Ndufa4	Atp1a2	Cd82
Klf12	Cdc40	Tubb4a	Pole4	Kcnj10	Sorbs3
Gm11266	Slc35f1	Hs6st1	Klf12	Fmn2	Tulp4
Arhgap5	Dnajb12	Kndc1	Lrr1	Itpkb	Card19
Slc29a1	Ddit4	Tmem254c	Ube2e3	Mia3	Mbp
Rpl21	Psap	Dixdc1	Cttnbp2	Sash1	E330020D12Rik
Egln3	Reep3	Mroh3	Rptoros	Sgk1	Cldn11
Mmp2	Rtkn2	Apod	Recql	Fyn	Tns3
Zeb1	Fam13c	Mtmr10	Adgrl3	Cdk19	Sema5a
St8sia1	Midn	Jmjd8	Vac14	Cdc40	Rtn4
Rad21	Chst11	Appl2	Bcr	Slc35f1	Sox6
Adgrl3	Tmcc3	Ubl3	Tmpo	Dnajb12	Mpzl1
Pdzrn4	Mdm2	Smad7	Pdzrn4	Ddit4	Gpr155
mmu-miR-148a-5p	Hmga2	Ncor2	Adcyap1r1	Psap	2810468N07Rik
E2f8	Gal3st1	Col16a1	Lmo4	Reep3	Sirt2
Rpusd4	Tbc1d10a	Abl1	Gm33869	Nrbf2	Peli1
Tmem18	Purb	Wdfy2	Nfia	Rtkn2	Glrb
Sumo2	Tmem17	Arf4	Gm46432	Fam13c	Hmgxb3
Spred2	Bod1	Apba1	Ptn	Cabin1	Syde2
Cspg5	Nsg2	Hdac11	Ttf2	Midn	Sez6l
Igfbp3	Ppp2ca	Ldlrad3	E2f7	Sf3a2	Dnm3
Tsen15	Sept8	Mpzl1	Spry2	Chst11	Mobp
Prim1	Cdc42se2	Trio	Ets1	Timp3	Bach2
Nfia	Tom1l2	2810468N07Rik	Cd109	Elk3	Pde9a
Tsnax	B9d1	Rnd2	Klf10	Tmcc3	Lgmn
Btg2	Specc1	Tns1	Map3k1	Btg1	Col16a1
Gm13461	Stx8	Slc22a23	Adamts9	Mdm2	Rnf181
Tamm41	Naa38	Zdhhc7	Jakmip2	Rdh5	Sh3gl3
Gm46432	Wscd1	Fam234a	Rps24	Tbc1d10a	Fam168b
Irx1	Timm22	Ppfibp2	Golph3	Purb	Mycl
Qk	Myo18a	Cldn11	Pggt1b	Cep68	Gng7
Cd109	Gm12571	Cyth1	Med23	Tmem17	Hdac11
Pggt1b	Msi2	Tns3	Tsen15	Bod1	Olig2
Ist1	Thra	Plppr5	Gemin6	Nsg2	Cnp
Gm33869	Msl1	March8	Rtel1	Rars	Ralgds
Kpna2	Prkca	Zc3h4	Nap1l1	Ppp2ca	Ppp1r21
Neurl1a	Cdr2l	Ttc21b	Dcc	Sept8	Hip1r
Fabp7	Rptoros	Mycl	Plk4	Cdc42se2	Asap3
Gfpt2	Bahcc1	Fam53b	Gm11266	Anxa6	Jmjd8
Troap	Laptm4a	Rnf122	Ctnnd2	Tom1l2	Capzb
Grk3	Trib2	Rtn4	Tsnax	Epn2	Smurf1
Nuf2	Lpin1	Ralgds	Zfp36l1	Specc1	1700047M11Rik
Pde10a	Mboat2	Bmpr1a	Dll1	Gas7	Zdhhc14
Txlna	Rnf144a	Sgk1	Mis18bp1	Stx8	Zc3h4
E2f7	Rhoj	Sh3bp4	Hspa8	Naa38	Abl1
Fstl1	Zfp36l1	Peli1	Neurl1a	Wscd1	Tnr
Map3k1	Galnt16	Creb3l2	Mki67	Pafah1b1	Zbtb43
Rtel1	Tmed10	Cpeb2	Mthfd1l	Mnt	Igsf3
Dlgap5	Fos	Tnr	Rock2	Abr	Fam53b
Ncapg2	Angel1	Gltp	Mest	Myo18a	Tmem108
Gemin6	Cipc	Zbtb43	Zeb1	Gm12571	Pim3
Adcyap1r1	Foxn3	Rnf181	Pmf1	Msi2	Tppp
Mrps22	Calm1	Ugt8a	Rpl21	Ppp1r9b	Bmpr1a
Ptn	Serpina3n	Pde4b	Spry4	mmu-miR-10a-5p	Plcg2
Haus1	Tedc1	Plekha1	Gm13461	Thra	Etv6
Mis18bp1	Itgb8	Dtx3	Irx1	Msl1	Dgat2
Vrk1	Elmo1	Hebp1	Spred2	Rara	Bace1
Nup210	Abt1	Col9a3	Tamm41	C1ql1	Med13l
Ccdc88c	Gm11353	Fbxo7	Bmp7	Cacng4	Tnfrsf19
Mthfd1l	Sox4	Igsf3	Lrrfip1	Gna13	Slc22a23
Psmg4	Cdkal1	Sema5a	Ist1	Sox9	Odc1
Ddx3x	Tubb2b	Atp6v1a	Gm11353	Cdr2l	Fbxw11
Mybl1	Prpf4b	Prpf40a	mmu-miR-148a-5p	Mif4gd	Cyth1
Asph	mmu-let-7f-1-3p	Atp11a	Kpna3	Pgs1	Gng12
Galnt10	Bicd2	Fgfbp3	Vrk1	Timp2	Fbxo7
Tbl1xr1	Ptch1	Sh3gl3	Mrps22	Rptoros	Klhl18
Golph3	Lpcat1	Mobp	Nxt1	Bahcc1	Zdhhc7
Inka2	Arrdc3	mmu-miR-219a-2-3p	Mmp2	Fasn	Gramd1b
Hip1	Xrcc4	Plcg2	Psmg4	Kif3c	Fgfbp3
Rere	Pik3r1	E330020D12Rik	Phldb1	Laptm4a	Nfasc
Fgfr1	Depdc1b	Pde4dip	mmu-miR-28a-5p	Trib2	Stmn4
Agfg1	Abhd6	Cerk	Ppp1r12a	Mboat2	S100b
Sdc3	Ptprg	Pkp4	Cspg5	Rnf144a	Gjc2
Rbfox2	2810402E24Rik	Zdhhc14	Enc1	Arl4a	mmu-miR-219a-2-3p
Etv5	Zmiz1	Dynll2	Pik3r1	Egln3	Atcay
Adamts9	Zcchc24	Slc44a1	Myo10	Mdga2	Sox2ot
Spry2	Ankrd28	Sez6l	Lrig1	Vcpkmt	Col9a3
Nol7	Tspan14	Osbpl1a	Dlgap5	Trim9	Atp11a
Abt1	Extl3	1700047M11Rik	Map2	Rhoj	Zfyve16
Hnrnpd	Ppp2r2a	Epb41l2	Ptprg	Zbtb1	Sh2b3
Rfx4	Kctd4	Dgat2	Nuf2	Zfp36l1	Ldlrad3
Myo10	Gm30970	Serpina3n	Mak16	Galnt16	Cerk
Arhgef40	Elf1	Sox2ot	Anp32a	Susd6	Tfeb
Ano6	Ednrb	Smurf1	Sdc3	Elmsan1	Epb41l1
Mrps17	Ndfip2	Taldo1	Pmp22	Tmed10	Plekhf1
Lrch3	Spry2	Tulp4	Fstl1	Fos	Ick
Acad9	Mbnl2	Tmem108	Lonp2	Angel1	Tspan2
Fancd2	Farp1	Stard13	Hnrnpd	Irf2bpl	Ugt8a
Gm1821	Lifr	Gng12	Hlx	Cipc	Rnf220
Serpine2	Nipbl	Kcna2	Kirrel	Foxn3	Abtb2
Snrpg	Trio	Hip1r	Arap2	Calm1	Faah
Ets1	Sdc2	Med13l	Asph	Ccdc88c	Dusp15
Sez6	Ncald	Dusp15	Fabp7	mmu-miR-3069-3p	Ttll5
Rps15a	Ebag9	Cnp	Rpusd4	Trmt61a	Tmem88b
Foxm1	Has2	Ppp1r16b	Ccdc82	Tedc1	Serpina3n
Fpgs	Sqle	Fam168b	Egln3	Elmo1	Gadd45a
Dek	Nsmce2	Plekhf1	Pde10a	Gm11353	Slc44a1
Ttc23	Fam49b	Opcml	Sumo2	Sox4	Lsamp
Gm37310	Gm2991	Slc1a1	Spry1	Cdkal1	Chn2
Rpa2	mmu-miR-151-3p	Odc1	Sez6	Tubb2b	Ogfod1
Ap4s1	Ptk2	Pus1	E2f8	Prpf4b	Epb41l2
Rap2b	Adgrb1	Tmcc2	Slc29a4	Tpmt	Tbc1d14
AC154492.2	Bop1	Tbc1d14	Gpm6a	Dek	Dock4
Kirrel	Myh9	Tfeb	Hip1	mmu-let-7f-1-3p	Rab3a
Gm19426	Ift27	Lhfpl2	Rpa2	Tut7	Qk
Vps50	Tst	Epb41l1	Afdn	Ptch1	Carhsp1
BC052040	Cdc42ep1	Gjc2	Abt1	Lpcat1	Tmcc2
Zfp36l1	Sox10	Bach2	Cblb	Arrdc3	Kcna2
Cenpn	Pick1	Ick	Txlna	Pik3r1	Hs6st1
Mki67	Tnrc6b	Chn2	Lgr5	Zswim6	Hunk
Golm1	Mchr1	Tspan2	Oard1	Depdc1b	Arf4
Map2	Tef	Nfasc	Rnf180	Abhd6	Gltp
Emp1	Tob2	Sirt2	Kpna2	Ptprg	Rffl
Hoxb3	Aco2	Tmem88b	Mybl2	2810402E24Rik	Taldo1
Spry1	Polr3h	Enpp6	Arhgef40	Kat6b	Osbpl1a
Sema6d	Shisal1	Lgmn	Stim2	Zmiz1	Abhd5
Shcbp1	Wnt7b	Phc2	Cdc42ep4	Zcchc24	Tubb4a
Fam72a	mmu-let-7c-2-3p	Rffl	Nol7	Ankrd28	Tprn
Utp18	Gramd4	Arhgap5	Mrps17	Tspan14	Agpat4
Kif18b	Fam19a5	Sumo3	Galnt10	Fermt2	Map6d1
Btg1	Pim3	Klhl18	Acad9	Dlgap5	Arhgap5
Ptprz1	Cntn1	E2f8	Tmem18	Armh4	Eps8
Kpna3	Tmem117	Nfil3	Tmem59	Sall2	Ankrd44
Gm6091	Tuba1a	Ggps1	Sirt1	mmu-miR-16-5p	Bmf
Dusp6	Cox14	Igsf11	C130071C03Rik	Wdfy2	Rnd2
Wee1	Lima1	Stmn4	Ncam2	Extl3	Npepps
Enc1	Grasp	Map6d1	Inka2	Ppp2r2a	Elovl1
Dner	Atg101	Dock4	Tgds	Gtf2f2	Frmd4a
Mvd	Tns2	Faah	Nes	Elf1	Snx18
Ccdc66	Tarbp2	Lsamp	Ptprz1	Ednrb	Phc2
Zwilch	Litaf	Elovl7	Pdlim5	Ndfip2	Ppp1r16b
Zfp608	Cpped1	Ppp1r21	Ddx3x	Spry2	Rgs3
Dock7	Arvcf	Sept5	Tardbp	Mbnl2	Sgk2
Plxna2	Tnk2	Rnf220	Tbl1xr1	Farp1	Nfil3
Srsf1	Sema5b	Hunk	Trappc13	Lifr	E2f8
Vash1	Arhgap31	5031439G07Rik	Shcbp1	Nipbl	Stard13
Tmem173	Ncam2	Carhsp1	Atad2	Gm37310	Cdyl
Actr3b	Atp5j	Frmd4a	Dek	Golph3	Papola
Pea15a	AC034116.4	Tppp	Btg2	Trio	Slc45a4
Hmgn2	Olig2	Fa2h	Ccdc66	Sdc2	Alas1
Smoc1	Olig1	Snrpc	Sipa1l1	Ncald	Adi1
Usp24	Dyrk1a	Alas1	Actr3	Ebag9	Naaa
Cblb	Pcp4	Kank1	Fgfr1	Mtss1	Enpp6
Mgat5	Bace2	Gbp6	Camk1g	Fam49b	Kazn
Higd1a	Rsph3b	Kif21a	Rap2b	Gm2991	Ptpn11
Ppp1r1a	Prr18	Naaa	Vash1	Adgrb1	Rab2a
C130071C03Rik	Qk	Rgs3	Donson	Bop1	Elmo2
Tardbp	Pacrg	Mb21d2	Ttc23	Myh9	Mical3
Rgma	Phf10	Rab3a	Cdh22	Ift27	Elovl7
Ttc3	Dll1	Bace1	Sass6	Tst	Arhgef10
Apbb2	2810468N07Rik	Rap2a	Ntn4	Sox10	Fa2h
Etv1	Chtf18	Npepps	Rps15a	Pick1	Lhfpl2
Anp32a	Srsf3	Slc45a4	Etv5	Tnrc6b	Zeb2
Chek2	Mtch1	Ttll5	Emp1	Tob2	Klhl2
Sipa1l1	Pde9a	Cops7b	Qk	Polr3h	Pld2
Etnk1	Ticam1	Kazn	Fancd2	Shisal1	Chadl
Ap3m2	Rab31	Col20a1	Smoc1	Wnt7b	Prickle1
Pou3f2	Lbh	Mitf	Nup210	mmu-let-7c-2-3p	Cdk19
Cdc42ep4	Zfp36l2	Cdyl	Usp24	Gramd4	Rasgef1b
Atad2	Foxn2	Arhgef10	Plxna2	Fam19a5	Elavl3
Ptch1	Zeb1	Atcay	Fam124a	Tmem117	Map1b
Nes	Riok3	Lrch3	Rgcc	Gm49450	Grik3
Vim	Gpr17	Mapre2	Meis1	Atf1	Spsb1
Stim2	Bin1	Agpat4	Adgrb3	Atg101	4931406C07Rik
Lgals1	Kdm3b	Mical3	Srsf1	1810013L24Rik	Abr
Fanci	Cxxc5	Fam13c	Ap4s1	Litaf	5031439G07Rik
Nfe2l2	Gm38182	4931406C07Rik	Ncan	Snn	Myrf
Mdc1	Ndfip1	Map7	Kcnmb4	Cpped1	Gramd3
Pold3	Sema6a	Rab2a	Nrxn1	Arvcf	Gstm5
Xylt1	Zfp608	Snx18	Mybl1	AC133488.1	Efr3b
Nxt1	mmu-miR-7220-5p	Abr	Slc7a2	Xxylt1	App
Jakmip2	Mc5r	Adi1	Foxm1	Tnk2	Slc15a4
Cnn3	Tcf4	Fbxo32	Pbk	Sema5b	Smad7
Gm11353	Me2	Sema4d	Pde4b	Arhgap31	Ubl3
Hmgn1	Zadh2	Elmo2	Dusp6	Dcbld2	Lrch3
Rps13	Malat1	Myrf	Tmem173	mmu-miR-125b-2-3p	Anks1b
mmu-miR-15a-3p	Gm27505	Cdk19	Exo1	Atp5j	Pdcd4
Chek1	Nrxn2	Pld2	Utp18	AC034116.4	Rnf4
Hoxaas3	Asrgl1	Prickle1	Fubp1	Olig2	Apba1
Dnph1	Dtx4	2900011O08Rik	Hist1h2aj	Olig1	Sema4d
Ogfrl1	Cep78	Ptpn11	Nhsl1	Pigp	Plp1
Bcl6	Tjp2	Sqstm1	Higd1a	Dyrk1a	Nbas
Orc5	Kank1	Elavl3	Col4a1	Pcp4	Cops7b
4930579G24Rik	Jak2	Abhd5	Zwilch	Bace2	Plekhg1
Kcnmb4	Ppp1r3c	Plp1	Ppp1r1a	Dynlt1b	Commd4
Hjurp	March5	Lcorl	Pclaf	Dynlt1f	Pacs2
Asf1b	Scd2	Qk	BC052040	Qk	Ctnnal1
Sass6	Trim8	Tmem163	Lgals1	Pacrg	Arhgef28
Afdn	Mxi1	Adam11	D130058E05Rik	1600012H06Rik	Miga1
Fchsd2	Vti1a	Gramd3	Ppp2r3d	Phf10	Pepd
Cdt1	Casp7	Pla2g7	Troap	Dll1	Folr2
Ckb	Afap1l2	Plekhg3	Shmt1	Zfp760	2900011O08Rik
Rock2	Gfra1	Pcdh8	Pea15a	2810468N07Rik	Rap1gds1
mmu-miR-7025-3p	Prpf18	Fam118b	Bcl6	Chtf18	Sh3d19
mmu-miR-28a-3p	Atp5c1	Nt5e	Cep78	Gm26694	Vldlr
mmu-miR-148a-3p	Nebl	Efr3b	Nelfe	Rab11fip3	Mob3b
mmu-miR-6960-5p	Nrarp	Tnfrsf19	Rad23b	Atp6v0e	Strn
mmu-miR-130a-3p	Notch1	Rasgef1b	Ect2	Crebrf	Tns1
mmu-miR-5126	mmu-miR-6996-5p	Card19	Ctnnb1	Nudt3	Arsb
mmu-miR-16-5p	Ntmt1	Ctnnal1	Rps13	Ppard	Kcna1
mmu-miR-130a-5p	Fnbp1	Fam213b	Hmga2	Trp53cor1	Ldlrap1
mmu-miR-16-1-3p	Plpp7	Folr2	Cdh13	Mtch1	Fam210b
mmu-miR-15a-5p	Dpm2	Pepd	Tpm1	Zfand3	Mitf
	Mvb12b	Fabp5	Cdt1	Pde9a	Scp2
	Pbx3	Rap1gds1	Ptch1	Pknox1	Fam13c
	Gm13461	Arhgap20	Mrpl3	Ddr1	Shroom2
	Wipf1	Rnf4	Fam149a	Mog	Aprt
	Dgkz	Anks1b	Actr3b	Mrpl14	mmu-miR-24-1-5p
	Mir670hg	Fgfr2	Cenpf	Tbcc	mmu-miR-3082-3p
	Lrrc4c	Arhgef28	Lifr	Mydgf	mmu-miR-219a-5p
	Spred1	Rcan1	Grin3a	Ticam1	mmu-miR-1249-3p
	mmu-miR-674-5p	Eps8	Eif2b2	Ptprs	mmu-miR-27b-3p
	Shf	Pacs2	Mgat5	Ranbp3	mmu-miR-23b-3p
	Eid1	Bdh1	Agfg1	Fer	mmu-miR-24-3p
	Kcnip3	Parvb	Asf1b	Rab31	mmu-miR-27b-5p
	Ptpra	Map1b	4930579G24Rik	Lbh
	4930402H24Rik	Scp2	Kiz	Prkd3
	Smox	Klhl2	Ddah1	Sos1
	Naa20	Snapc3	Ogfrl1	Zfp36l2
	Nkx2-2	Plekhg1	Fpgs	Rhoq
	Acss1	Sec11c	Fchsd2	Foxn2
	Sox12	Gm49450	Akr1b10	Jcad
	Mapre1	Irs1	Gm11991	Arhgap12
	Chmp4b	Spsb1	Kntc1	Riok3
	Manbal	Ldlrap1	Creb5	Gpr17
	Src	Mob3b	Stxbp6	Egr1
	Ppp1r16b	App	Lrrc4c	Cxxc5
	Plcg1	Kcna1	Cplx1	Pcdhgc3
	Ada	Sh3d19	Tfdp1	Gm38182
	Zmynd8	Cyp46a1	Rnf10	Ndfip1
	Sulf2	Ogfod1	mmu-miR-674-5p	Stk32a
	Prex1	Rassf10	Hoxaas3	Sema6a
	Ube2v1	Lrrc49	Ap3m2	Zfp608
	Phactr3	Prdm15	Gm19426	mmu-miR-7220-5p
	Dido1	Nbas	Dner	Mc5r
	Mrps28	Eid1	Hmgn1	Tcf4
	Zfp704	Lims2	Nedd4	Me2
	Pag1	Fscn1	Wee1	Atp9b
	Sox2ot	Sema6a	AC154492.2	Malat1
	Sox2	mmu-miR-24-1-5p	Ociad1	Gm27505
	Siah2	mmu-miR-27b-3p	mmu-miR-7025-3p	Nrxn2
	Ccnl1	mmu-miR-23b-3p	mmu-miR-335-3p	Bad
	Fnip2	mmu-miR-24-3p	mmu-miR-148a-3p	Asrgl1
	Nes	mmu-miR-27b-5p	mmu-miR-28a-3p	Osbp
	Mef2d	mmu-miR-3082-3p	mmu-miR-6960-5p	Klf9
	Syt11	mmu-miR-219a-5p	mmu-miR-674-3p	Tjp2
	Otud7b	mmu-miR-1249-3p	mmu-miR-130a-3p	Kank1
	Phgdh	mmu-miR-27b-3p	mmu-miR-5126	Smarca2
	Inka2	mmu-miR-23b-3p	mmu-miR-130a-5p	Gm5822
	Elovl6	mmu-miR-24-3p	mmu-miR-335-5p	Jak2
	Pdlim5	mmu-miR-27b-5p		Ppp1r3c
	Rab2a			March5
	Chd7			Scd2
	Anp32b			Sfxn3
	Stx17			Trim8
	Plppr1			Mxi1
	Zfp462			Gpam
	Cdk5rap2			Vti1a
	Pde4b			Afap1l2
	Plpp3			Gfra1
	Kif2c			Prpf18
	Cap1			Rsu1
	Mfsd2a			Nebl
	Macf1			Nrarp
	Map7d1			Notch1
	Sdc3			Ntmt1
	Arid1a			Fnbp1
	Clic4			Plpp7
	Pnrc2			Dpm2
	Id3			Mvb12b
	Ephb2			Pbx3
	mmu-miR-6399			Gm13461
	Igsf21			Tanc1
	Padi2			Wipf1
	Sdhb			mmu-miR-10b-5p
	Spen			Nfe2l2
	Gm13054			Nup35
	Lzic			Gm13889
	Eno1			Hsd17b12
	Rere			Mir670hg
	Acot7			Lrrc4c
	Acap3			Abtb2
	5031425E22Rik			Spred1
	Dok7			mmu-miR-674-5p
	Arap2			Shf
	Aff1			Eid1
	Sparcl1			Kcnip3
	Zfp326			Ptpra
	Fgfrl1			Smox
	Coro1c			Naa20
	Pxn			Nkx2-2
	Atxn2			Cst3
	Bcl7a			Acss1
	Ncor2			Sox12
	Ubc			Mapre1
	Gtf2i			Chmp4b
	Clip2			Manbal
	Gjc3			Src
	Gpr146			Ppp1r16b
	Mmd2			Dhx35
	Fbxl18			Plcg1
	Fscn1			Zmynd8
	Rnf216			Sulf2
	Ubl3			Prex1
	Katnal1			Atp9a
	N4bp2l2			Bcas1
	Ptprz1			Phactr3
	mmu-miR-129-1-3p			Dido1
	Bpgm			Zfp704
	1810058I24Rik			Pag1
	Hipk2			Sox2ot
	Dennd2a			Sox2
	mmu-miR-704			P2ry1
	Igf2bp3			Ccnl1
	Tax1bp1			Fnip2
	Tril			Sh3d19
	Elmod3			Mef2d
	Tgfa			Syt11
	2610306M01Rik			S100a16
	Iqsec1			Otud7b
	Lrig1			Phgdh
	Lrrn1			Stxbp3
	Setd5			F3
	Slc6a1			Ank2
	Atg7			Elovl6
	Vgll4			Unc5c
	Hnrnpf			Pdlim5
	Cd9			Rab2a
	Ndufa9			Chd7
	H2afj			Pou3f2
	Ptpro			Anp32b
	Eps8			Stx17
	Bcat1			Cdk5rap2
	Ppfibp1			Mtap
	Bbc3			Pde4b
	Zc3h4			Plpp3
	Arhgap35			Magoh
	Cadm4			Pik3r3
	Erf			Cap1
	Actn4			Mfsd2a
	Josd2			Macf1
	Sergef			Grik3
	E2f8			Ftl2-ps
	Klf13			Map7d1
	Mtmr10			Phc2
	Nr2f2			Adgrb2
	Chd2			Sdc3
	Abhd2			Gpn2
	Mir9-3hg			Arid1a
	Gm35040			Man1c1
	Fam181b			Id3
	Ints4			Ephb2
	Capn5			Rap1gap
	Serpinh1			Alpl
	Plekhb1			Igsf21
	Dennd5a			Padi2
	Sox6			Sdhb
	Rps13			Spen
	Xylt1			Gm13054
	Cd81			Lzic
	Irs2			Eno1
	Pcid2			Rere
	Gas6			Vamp3
	Rasa3			Acot7
	Arhgef10			Icmt
	6820431F20Rik			Hes5
	Plat			Ski
	Zfp703			Acap3
	Fat1			5031425E22Rik
	Snx25			Ppp1cb
	Stox2			Fgfr3
	Sh3rf1			Bloc1s4
	Pgpep1			Cpeb2
	Lsm6			Apbb2
	Gab1			Aff1
	Nfix			Mn1
	Gpt2			Coro1c
	Fto			Med13l
	Adgrg1			Bcl7a
	Cfap20			Ncor2
	Fa2h			Ubc
	6430548M08Rik			Gtf2i
	Fbxo31			Clip2
	Zc3h18			Gpr146
	Tubb3			Mad1l1
	Galnt2			Gna12
	Irf2bp2			Mmd2
	Mtmr2			Fbxl18
	Olfm2			Actb
	Pknox2			Fscn1
	Sorl1			Rnf216
	Arhgef12			N4bp2l2
	Rps25			Stard13
	Phldb1			Ptprz1
	Dscaml1			mmu-miR-129-1-3p
	Sik3			Creb3l2
	Ncam1			Hipk2
	Sik2			Dennd2a
	Cspg4			Hotairm1
	Map2k1			Tax1bp1
	mmu-miR-190a-5p			Tril
	Tcf12			Ggct
	Arpp19			Ppm1k
	Mapk6			Elmod3
	Amotl2			Tgfa
	Nudt16			Pcbp1
	Gnai2			2610306M01Rik
	Clasp2			Iqsec1
	Trak1			Lrig1
	Limd1			Gt(ROSA)26Sor
	Plxnb3			Slc6a1
	Chic1			Atg7
	Gpm6b			Vgll4
	mmu-miR-3535			March8
	mmu-miR-181a-1-3p			Hnrnpf
	mmu-miR-350-5p			Cd9
	mmu-miR-3061-3p			Ndufa9
	mmu-miR-6538			BC064078
	mmu-let-7d-3p			Etv6
	mmu-miR-151-5p			Lrp6
	mmu-miR-5113			Atf7ip
	mmu-let-7b-5p			H2afj
	mmu-miR-6996-5p			Eps8
	mmu-miR-670-3p			Bcat1
	mmu-miR-674-3p			Itpr2
	mmu-miR-181b-5p			Ppfibp1
	mmu-miR-181a-5p			Ube2s
	mmu-miR-3061-5p			Bbc3
	mmu-let-7d-5p			Zc3h4
	mmu-let-7b-3p			Arhgap35
	mmu-miR-670-5p			Rtn2
				Cadm4
				Gsk3a
				Plekhg2
				Actn4
				Clip3
				Josd2
				Sergef
				E2f8
				Klf13
				Mtmr10
				Pcsk6
				Igf1r
				Rgma
				Chd2
				Klhl25
				Abhd2
				Fanci
				Mir9-3hg
				Ints4
				Serpinh1
				Mrpl48
				Plekhb1
				Tub
				Dennd5a
				Rnf141
				Sox6
				Rps13
				Xylt1
				Eef2k
				Dock1
				Cd81
				Myo16
				Irs2
				Arhgef7
				Pcid2
				Gas6
				Rasa3
				Arhgef10
				6820431F20Rik
				Plat
				Fgfr1
				Zfp703
				Rnf122
				Fat1
				Stox2
				Sh3rf1
				Cpe
				Pgpep1
				Lsm6
				Smad1
				Gab1
				Nfix
				Junb
				Gpt2
				Fto
				Adgrg1
				Cdh11
				Mtss1l
				Fa2h
				Znrf1
				Tldc1
				Fbxo31
				Slc7a5
				Zc3h18
				Tubb3
				Galnt2
				Irf2bp2
				Gm26397
				Mtmr2
				Olfm2
				Jam3
				Pknox2
				Sorl1
				Arhgef12
				Rps25
				Phldb1
				Dscaml1
				Sik3
				Ncam1
				Sik2
				Cspg4
				Scamp2
				Tle3
				Anp32a
				Tcf12
				Nedd4
				Arpp19
				Amotl2
				Gnai2
				Cspg5
				Clasp2
				Trak1
				Limd1
				Plxnb3
				Chic1
				Gpm6b
				mmu-miR-3535
				mmu-miR-1231-5p
				mmu-miR-181a-1-3p
				mmu-miR-3061-3p
				mmu-miR-10a-3p
				mmu-miR-6538
				mmu-let-7d-3p
				mmu-miR-16-1-3p
				mmu-miR-5113
				mmu-let-7b-5p
				mmu-miR-99a-5p
				mmu-miR-6977-3p
				mmu-miR-6996-5p
				mmu-miR-10b-3p
				mmu-miR-670-3p
				mmu-miR-674-3p
				mmu-miR-181b-5p
				mmu-miR-3061-5p
				mmu-miR-181a-5p
				mmu-miR-15a-3p
				mmu-let-7d-5p
				mmu-miR-15a-5p
				mmu-let-7c-1-3p
				mmu-let-7b-3p
				mmu-miR-125b-5p
				mmu-miR-99a-3p
				mmu-let-7c-5p
				mmu-miR-670-5p
