## Supplementary material for "Cellular Maturation of Oligodendrocytes is Governed by Transient Gene Melting": Table S3

### Sheet: Sheet1
Table S3. Transcriptional network analysis
Transcription factor ID	OPC connections (in)	OPC connections (out)	OPC connections (total)	Oligodendrocyte connections (in)	Oligodendrocyte connections (out)	Oligodendrocyte connections (total)	Total Connections (in+out)	OPC clique fraction	Oligodendrocyte clique fraction	Average clique fraction
SOX6	59	59	118	75	79	154	272	0.48	0.4432	0.4616
SOX2	53	61	114	63	85	148	262	0.630588	0.5728	0.601694
PBX3	41	63	104	50	80	130	234	0.305882	0.3056	0.305741
SOX5	34	60	94	38	67	105	199	0.214118	0	0.107059
NR1D1	51	56	107	60	74	134	241	0.465882	0.4048	0.435341
Transcription factor ID	0	0	0	76	33	109	109	0	0	0
SOX10	50	57	107	52	80	132	239	0.423529	0.2352	0.329365
E2F3	33	54	87	41	65	106	193	0.407059	0.0816	0.244329
BACH2	35	16	51	76	33	109	160	0	0.0608	0.0304
PKNOX2	40	45	85	69	66	135	220	0.0564706	0.3568	0.206635
TCF7L2	0	0	0	62	72	134	134	0	0.3648	0.1824
MITF	44	31	75	61	56	117	192	0	0.1568	0.0784
POU3F2	52	55	107	0	0	0	107	0.672941	0	0.336471
TCF12	47	47	94	68	66	134	228	0.0870588	0.2624	0.174729
RARG	34	52	86	48	73	121	207	0.152941	0.2448	0.198871
FOXN2	24	48	72	42	52	94	166	0.08	0.0256	0.0528
SOX8	49	52	101	37	77	114	215	0.388235	0	0.194118
IRF2	40	45	85	62	53	115	200	0.169412	0.1488	0.159106
ZFP1	0	0	0	73	77	150	150	0	0.4688	0.2344
MTF1	0	0	0	33	66	99	99	0	0	0
JUND	29	62	91	47	83	130	221	0.176471	0	0.0882353
HOXA3	43	42	85	42	55	97	182	0.0752941	0.0496	0.0624471
TCF4	53	35	88	75	58	133	221	0	0.152	0.076
ETV6	0	0	0	77	54	131	131	0	0.3392	0.1696
ERF	39	24	63	63	33	96	159	0.0235294	0.0544	0.0389647
KLF7	0	0	0	46	71	117	117	0	0	0
HSF1	24	58	82	42	75	117	199	0.0282353	0.112	0.0701176
SOX11	37	61	98	0	0	0	98	0.294118	0	0.147059
ZBTB34	0	0	0	69	20	89	89	0	0	0
E2F2	32	44	76	39	42	81	157	0.0847059	0.0256	0.0551529
HOXA1	43	17	60	42	31	73	133	0	0	0
POU3F3	52	55	107	0	0	0	107	0.567059	0	0.283529
NFIB	39	33	72	0	0	0	72	0.0423529	0	0.0211765
ZFPM1	39	36	75	67	46	113	188	0.0305882	0.1088	0.0696941
ZFHX2	36	38	74	44	56	100	174	0.0541176	0.0368	0.0454588
CAMTA1	33	0	33	0	0	0	33	0	0	0
NR3C1	28	50	78	0	0	0	78	0	0	0
HOXA5	43	33	76	42	39	81	157	0.0188235	0.0176	0.0182118
SOX4	39	60	99	0	0	0	99	0.204706	0	0.102353
MYCN	0	0	0	56	34	90	90	0	0	0
SMAD1	0	0	0	56	86	142	142	0	0.288	0.144
NFATC1	0	0	0	65	69	134	134	0	0.28	0.14
OLIG2	59	12	71	70	20	90	161	0.00470588	0	0.00235294
DMRT1	26	34	60	60	46	106	166	0	0.0784	0.0392
EGR2	0	0	0	57	74	131	131	0	0.248	0.124
ID1	0	0	0	36	52	88	88	0	0	0
PKNOX1	0	0	0	39	64	103	103	0	0.0256	0.0128
NFIA	52	32	84	0	0	0	84	0.103529	0	0.0517647
HOXA2	43	31	74	42	42	84	158	0.0282353	0.0416	0.0349176
VSX1	40	23	63	49	43	92	155	0.0352941	0.032	0.0336471
TCF7L1	0	0	0	64	54	118	118	0	0.128	0.064
HOXA4	43	28	71	42	46	88	159	0	0.0208	0.0104
FOXL1	39	63	102	0	0	0	102	0.277647	0	0.138824
OLIG1	57	10	67	70	18	88	155	0.00470588	0.0096	0.00715294
ELF2	35	28	63	43	27	70	133	0	0	0
ZBTB1	0	0	0	30	31	61	61	0	0	0
HOXA6	43	27	70	42	30	72	142	0.04	0	0.02
THRA	51	14	65	60	23	83	148	0	0	0
CUX2	0	0	0	49	30	79	79	0	0	0
FIZ1	0	0	0	45	72	117	117	0	0.144	0.072
SP1	0	0	0	29	84	113	113	0	0.048	0.024
DBP	0	0	0	50	64	114	114	0	0.152	0.076
BCL6	32	63	95	0	0	0	95	0.235294	0	0.117647
ATF7	44	18	62	41	13	54	116	0	0	0
MAFG	0	0	0	49	52	101	101	0	0.0688	0.0344
HES7	44	50	94	0	0	0	94	0.214118	0	0.107059
PRDM15	0	0	0	34	64	98	98	0	0.0784	0.0392
TBX1	0	0	0	36	79	115	115	0	0.1024	0.0512
CREB3L2	0	0	0	75	31	106	106	0	0.0288	0.0144
MEIS1	41	50	91	0	0	0	91	0.101176	0	0.0505882
KLF12	59	35	94	0	0	0	94	0.197647	0	0.0988235
TEF	0	0	0	38	73	111	111	0	0.112	0.056
MAF	0	0	0	43	67	110	110	0	0	0
SOX21	29	55	84	0	0	0	84	0	0	0
ZEB1	35	41	76	0	0	0	76	0.0376471	0	0.0188235
RUNX3	0	0	0	42	65	107	107	0	0.0976	0.0488
ELF3	0	0	0	29	76	105	105	0	0.0752	0.0376
BACH1	0	0	0	40	33	73	73	0	0	0
NKX6-2	0	0	0	50	54	104	104	0	0.0704	0.0352
ETS1	34	60	94	0	0	0	94	0	0	0
SP9	0	0	0	51	42	93	93	0	0	0
ATF1	0	0	0	50	47	97	97	0	0.088	0.044
KLF3	37	36	73	0	0	0	73	0.0494118	0	0.0247059
PHOX2A	0	0	0	55	41	96	96	0	0.0384	0.0192
MEF2B	40	44	84	0	0	0	84	0.0941176	0	0.0470588
TFEB	0	0	0	65	37	102	102	0	0	0
LMX1B	0	0	0	54	47	101	101	0	0	0
SREBF1	44	37	81	0	0	0	81	0.0847059	0	0.0423529
MEF2D	30	44	74	0	0	0	74	0	0	0
DEAF1	0	0	0	45	45	90	90	0	0.032	0.016
NFIX	0	0	0	28	44	72	72	0	0	0
KLF13	0	0	0	35	35	70	70	0	0	0
TBX4	0	0	0	41	49	90	90	0	0	0
FOXH1	0	0	0	43	47	90	90	0	0	0
NFIL3	0	0	0	52	38	90	90	0	0	0
ZBTB7A	0	0	0	64	24	88	88	0	0.0096	0.0048
HOXA7	43	35	78	0	0	0	78	0.0470588	0	0.0235294
NKX2-2	0	0	0	36	51	87	87	0	0	0
IRX6	35	36	71	0	0	0	71	0.0729412	0	0.0364706
HMX2	0	0	0	41	42	83	83	0	0	0
MXI1	0	0	0	48	34	82	82	0	0	0
NFATC2	0	0	0	32	45	77	77	0	0.016	0.008
TBX10	0	0	0	37	43	80	80	0	0	0
GSC2	0	0	0	56	24	80	80	0	0	0
IRX5	30	48	78	0	0	0	78	0	0	0
RFX4	35	36	71	0	0	0	71	0.0329412	0	0.0164706
T	32	44	76	0	0	0	76	0	0	0
CREB3L1	0	0	0	34	38	72	72	0	0	0
TFCP2	0	0	0	47	25	72	72	0	0	0
ATF4	35	34	69	0	0	0	69	0	0	0
BARX2	0	0	0	46	23	69	69	0	0	0
PRDM10	37	21	58	0	0	0	58	0	0	0
ETV5	37	12	49	0	0	0	49	0	0	0
ATF6	0	0	0	41	8	49	49	0	0	0
NFIC	0	0	0	49	0	49	49	0	0	0
NFE2	28	14	42	0	0	0	42	0	0	0
