## Supplementary material for "Cellular Maturation of Oligodendrocytes is Governed by Transient Gene Melting": Table S6

### Sheet: In vivo signature genes
Table S6. In vivo state-specific gene sets
OPC	Intermediate oligodendrocyte	Myelinating oligodendrocyte
Gm44245	Gm6565	AL731706
Vtn	Frmd4a	Trf
Ccl2	Kif19a	Acy3
Cdca3	Gm15429	Plin3
Top2a	Fyn	Efhd1
Mfap4	Pycr1	Aspa
Col4a1	Pik3r3	Mbp
Rgs2	Man1a2	Fth1
Ccn1	Tmem108	Pla2g16
Chst7	Ssh3	Gm49325
Cdk1	Pnpla3	Prr5l
Slc29a1	Ust	Gm7329
Col6a1	Mpzl1	Apod
Rcan1	Cemip2	Cdc42ep2
Gm8034	Ednra	Prr18
Ccna2	Mical3	Dbil5
Tcf19	Nfasc	BC028528
Pbk	Dock6	Gsn
Mafb	Fam43a	Slco3a1
Klf2	Abat	Phospho1
Zfp36l1	Srpk3	Nkx6-2
Cdo1	Atp6v0a2	Car2
Ccnd1	Tcf7l2	Inf2
Btg2	Map1b	Dapk2
Mcm5	Epb41l2	1190005I06Rik
Entpd1	Lrrc42	Fam178b
Pimreg	Col9a3	Gm28437
E130114P18Rik	Inpp4a	Smim1
Ccnb2	Pde9a	B3galt5
Nek6	Gm49601	Carns1
Col4a5	Flnb	Hist1h4h
Sapcd2	Mink1	Tmem63a
Tpx2	Shisal1	Cryab
Gja1	Fhl3	Kctd13
Gem	Plekhg1	Akap5
Ddah1	Kif21a	Rapgef4
Gstt1	Ctnnal1	Eya2
Nid2	Plxnb3	Trak2
Ckap2l	Mycl	Serpinb1a
Slc4a4	Parvb	Acot7
Cspg5	Trpm5	Prob1
Steap3	Tmem40	Slc13a3
Lyz2	Rras2	Kif5a
Etv4	Chn2	Plekhb1
C1ql2	Bbc3	Scd1
Txnip	Adamts4	Tenm4
Atp13a4	5-Sep	4-Sep
Ednrb	Strn	Gm20594
Mmp15	Mcam	Poc1a
Vim	Rictor	Thbs3
Mki67	Fkbp14	Nol3
Dipk1c	Gtf2h1	Ncs1
Pdgfra	Asap3	Dbndd2
Prc1	Sema4d	Myo1e
Chl1	Spata2	Cenpb
Mertk	Eri3	Synj2
Prelp	Plekha1	Trp53inp2
Nupr1	Gm2223	Hcn2
Kctd12	Ctsl	Stmn1
Fbln2	Rell1	Pdlim1
Egr1	Ppp2r1a	Desi1
Slc15a2	Pcgf3	Hs3st1
Sparcl1	Iars	Litaf
Psrc1	Rapgef1	Cdr2
Ascl1	Malt1	Fgd3
Igfbp4	Mex3b	Fnbp1
Col26a1	Sema6a	Fbxo36
Cdca8	Fzd5	Gpr37
Kit	Soga1	Thrsp
Rlbp1	Coro1c	Slc48a1
Lhx2	Lrch3	Tbc1d9b
Wnt7a	Parl	Cyb5r3
Atp1b2	Trio	Chchd7
Tmem47	Cdv3	Zbtb7b
Tmem173	Slc12a2	Endod1
Fndc1	Smtn	Nrtn
Junb	Nhsl2	Adam19
Pros1	Arhgef10l	Gamt
Sms	Rnd2	Shisa8
Fcgrt	Gnb4	Bcl2l1
Otulinl	Gpr17	Cers2
Vstm2b	D630045J12Rik	Csrp1
Pclaf	Chst8	Yjefn3
Mest	Sapcd1	Klc1
Olfml3	Chac1	Dnase1l1
Olfm2	Casd1	Hist2h2aa1
Tmem100	Pxn	Qdpr
Sez6	Stxbp3	Xrcc3
Kif22	Dusp15	Unc5b
Lmo1	Slc35f3	Nmral1
Maf	Cacybp	Phlda3
Hes1	Cdyl	Anln
Nfkbiz	Dock4	Plekhh1
Tmem255b	Pet117	Rhou
Wnt7b	Ankrd23	Insm1
Kif20a	Ptpn23	Apln
Slc29a4	Npr2	Hist1h4n
Nptx2	Arap2	Map4
Rnf180	Gm14057	Gm29216
Nrarp	Inppl1	Cmtm5
